## Supplementary Table 5 for "Long-read transcript sequencing identifies differential isoform expression in the entorhinal cortex in a transgenic model of tau pathology"

### Sheet: Pathology
Isoform	Associated Gene	Associated Transcript	Structural category	Subcategory	ONT log2FoldChange	ONT lfcSE	ONT P Value	ONT FDR	IsoSeq P Value	IsoSeq FDR	ONT Direction	IsoSeq Direction	Consistent Direction
LR.Clu.39341	Clu	ENSMUST00000022616.13	ISM	3prime_fragment	1.5673	0.32761	1.71796e-06	0.00057208	0.0048933	0.734973	up	up	TRUE
LR.Clu.139	Clu	ENSMUST00000022616.13	FSM	alternative_5end	1.53397	0.365005	2.63877e-05	0.00406307	0.679652	0.996291	up	up	TRUE
LR.Trem2.54	Trem2	ENSMUST00000024791.14	FSM	reference_match	1.75348	0.427815	4.15515e-05	0.00406307	5.124e-05	0.0384813	up	up	TRUE
LR.Trem2.62	Trem2	ENSMUST00000113237.3	FSM	alternative_5end	1.87544	0.461787	4.88056e-05	0.00406307	0.0257246	0.996291	up	up	TRUE
LR.Clu.39352	Clu	novel	NNC	at_least_one_novel_splicesite	1.69416	0.467173	0.000287394	0.0159504	0.221518	0.996291	up	up	TRUE
LR.Fyn.4511	Fyn	novel	NIC	combination_of_known_junctions	2.25751	0.617845	0.000258339	0.0159504	0.00735077	0.740372	up	up	TRUE
LR.Clu.35283	Clu	novel	NIC	combination_of_known_junctions	1.42231	0.406297	0.000464093	0.0220776	0.000847044	0.212043	up	up	TRUE
LR.Apoe.1023	Apoe	novel	NNC	intron_retention	2.50716	0.742166	0.000729691	0.0297506	0.488377	0.996291	up	up	TRUE
LR.Cd33.1365	Cd33	ENSMUST00000205503.1	FSM	alternative_3end5end	2.66164	0.794189	0.00080407	0.0297506	0.86994	0.996291	up	up	TRUE
LR.App.7564	App	ENSMUST00000227021.1	FSM	reference_match	2.17681	0.663169	0.00102912	0.0311542	0.000406714	0.152721	up	up	TRUE
LR.Apoe.875	Apoe	ENSMUST00000174064.8	FSM	alternative_3end5end	1.46888	0.445006	0.000964067	0.0311542	0.0387345	0.996291	up	up	TRUE
LR.Trem2.55	Trem2	ENSMUST00000132340.1	FSM	alternative_3end5end	1.45927	0.465875	0.00173428	0.0481264	0.00788679	0.740372	up	up	TRUE
LR.Clu.491	Clu	novel	NNC	at_least_one_novel_splicesite	1.4659	0.48519	0.002517	0.064474	NA	NA	up	NA	NA
LR.App.7460	App	ENSMUST00000226801.1	FSM	alternative_5end	1.93846	0.659594	0.00329422	0.0783553	0.0156021	0.996291	up	up	TRUE
LR.Apoe.1047	Apoe	novel	NNC	at_least_one_novel_splicesite	2.00254	0.701706	0.00431977	0.095899	0.0841992	0.996291	up	up	TRUE
LR.Snca.249	Snca	novel	NNC	at_least_one_novel_splicesite	-2.59747	0.920243	0.00476379	0.0991463	0.7204	0.996291	down	down	TRUE
LR.Clu.474	Clu	novel	NNC	at_least_one_novel_splicesite	1.55587	0.563494	0.00576056	0.112839	NA	NA	up	NA	NA
LR.Apoe.1332	Apoe	ENSMUST00000172983.7	FSM	alternative_3end5end	1.60015	0.603832	0.00804941	0.148914	0.20926	0.996291	up	up	TRUE
LR.Clu.39343	Clu	novel	NIC	combination_of_known_junctions	1.01871	0.393695	0.00966582	0.159665	0.395957	0.996291	up	up	TRUE
LR.App.7497	App	ENSMUST00000226232.1	FSM	alternative_3end	1.54754	0.608834	0.0110279	0.159665	0.0298433	0.996291	up	up	TRUE
LR.Tardbp.7750	Tardbp	novel	NIC	combination_of_known_junctions	1.14709	0.446736	0.0102369	0.159665	NA	NA	up	NA	NA
LR.Apoe.1016	Apoe	novel	NNC	intron_retention	1.35658	0.526642	0.009998	0.159665	NA	NA	up	NA	NA
LR.Apoe.1402	Apoe	novel	NNC	intron_retention	1.40523	0.552038	0.0109112	0.159665	0.127828	0.996291	up	up	TRUE
LR.App.7817	App	novel	NIC	combination_of_known_junctions	1.81368	0.735589	0.0136777	0.180483	0.205117	0.996291	up	up	TRUE
LR.Bin1.224	Bin1	ENSMUST00000234496.1	FSM	reference_match	1.12294	0.456022	0.0137989	0.180483	0.522665	0.996291	up	up	TRUE
LR.Apoe.978	Apoe	novel	NNC	at_least_one_novel_splicesite	1.31511	0.535707	0.0140918	0.180483	NA	NA	up	NA	NA
LR.Clu.549	Clu	novel	NNC	at_least_one_novel_splicesite	1.58315	0.659584	0.0163851	0.202083	NA	NA	up	NA	NA
LR.App.7399	App	ENSMUST00000226801.1	ISM	3prime_fragment	1.86645	0.80165	0.0198984	0.228488	0.708648	0.996291	up	up	TRUE
LR.Fus.27588	Fus	ENSMUST00000121616.8	ISM	3prime_fragment	-0.968139	0.414343	0.019462	0.228488	0.137855	0.996291	down	down	TRUE
LR.Clu.40555	Clu	novel	NIC	intron_retention	1.01176	0.442522	0.0222335	0.23883	0.19373	0.996291	up	up	TRUE
LR.Apoe.1516	Apoe	novel	NNC	intron_retention	1.29463	0.56345	0.0215799	0.23883	NA	NA	up	NA	NA
LR.Snca.124	Snca	novel	NNC	at_least_one_novel_splicesite	-1.23128	0.542387	0.0232004	0.241429	0.0264765	0.996291	down	down	TRUE
LR.Snca.381	Snca	novel	NNC	at_least_one_novel_splicesite	-1.27075	0.580998	0.0287292	0.289903	0.14349	0.996291	down	down	TRUE
LR.Clu.38726	Clu	novel	NNC	at_least_one_novel_splicesite	1.37845	0.634183	0.0297367	0.291245	0.406003	0.996291	up	up	TRUE
LR.Snca.87	Snca	ENSMUST00000114268.4	ISM	3prime_fragment	-0.911007	0.434931	0.0362065	0.33845	0.0734546	0.996291	down	down	TRUE
LR.Mapt.121	Mapt	ENSMUST00000106992.9	FSM	alternative_3end5end	1.23312	0.589921	0.0365892	0.33845	0.886013	0.996291	up	down	FALSE
LR.Sorl1.5750	Sorl1	novel	NNC	at_least_one_novel_splicesite	-0.816121	0.393714	0.0381837	0.343653	0.560044	0.996291	down	down	TRUE
LR.Snca.78	Snca	ENSMUST00000114268.4	ISM	3prime_fragment	-0.758108	0.379518	0.0457648	0.390761	0.164388	0.996291	down	down	TRUE
LR.Fyn.4514	Fyn	novel	NIC	combination_of_known_junctions	1.18171	0.589949	0.0451703	0.390761	0.00694829	0.740372	up	up	TRUE
LR.Apoe.1162	Apoe	novel	NNC	at_least_one_novel_splicesite	1.40378	0.708499	0.0475525	0.395875	NA	NA	up	NA	NA
LR.Snca.168	Snca	novel	NNC	at_least_one_novel_splicesite	-1.32246	0.682073	0.0525152	0.416371	NA	NA	down	NA	NA
LR.Snca.389	Snca	novel	NNC	at_least_one_novel_splicesite	-1.15961	0.595673	0.0515669	0.416371	NA	NA	down	NA	NA
LR.App.7601	App	ENSMUST00000227723.1	FSM	alternative_3end5end	1.25473	0.655503	0.0556019	0.420805	0.358374	0.996291	up	up	TRUE
LR.Apoe.871	Apoe	ENSMUST00000173739.7	ISM	intron_retention	0.88386	0.460493	0.0549367	0.420805	0.0518141	0.996291	up	up	TRUE
LR.Clu.38694	Clu	novel	NIC	combination_of_known_junctions	1.10744	0.588204	0.0597342	0.428575	0.255363	0.996291	up	up	TRUE
LR.Bin1.176	Bin1	novel	NNC	at_least_one_novel_splicesite	0.926212	0.488945	0.0581841	0.428575	0.46686	0.996291	up	up	TRUE
LR.Tardbp.7755	Tardbp	novel	NIC	intron_retention	1.50672	0.80264	0.0604896	0.428575	0.419554	0.996291	up	up	TRUE
LR.App.7455	App	ENSMUST00000226801.1	ISM	3prime_fragment	1.14505	0.627677	0.0681119	0.472526	0.680542	0.996291	up	up	TRUE
LR.Snca.93	Snca	novel	NNC	at_least_one_novel_splicesite	-1.13292	0.636299	0.0749959	0.509666	0.928692	0.996291	down	down	TRUE
LR.Picalm.13369	Picalm	ENSMUST00000207084.1	ISM	3prime_fragment	1.25441	0.718951	0.0810239	0.539619	0.902913	0.996291	up	down	FALSE
LR.Snca.413	Snca	novel	NNC	at_least_one_novel_splicesite	-1.349	0.781437	0.0842926	0.546141	NA	NA	down	NA	NA
LR.Sorl1.5751	Sorl1	ENSMUST00000060989.8	ISM	intron_retention	-0.976726	0.567593	0.0852833	0.546141	0.0637866	0.996291	down	down	TRUE
LR.Snca.69	Snca	novel	NNC	at_least_one_novel_splicesite	-0.756701	0.445385	0.0893227	0.561216	NA	NA	down	NA	NA
LR.Clu.39402	Clu	novel	NNC	at_least_one_novel_splicesite	1.00813	0.647348	0.119395	0.564701	0.319167	0.996291	up	up	TRUE
LR.Clu.60792	Clu	ENSMUST00000022616.13	ISM	3prime_fragment	0.729022	0.474866	0.12473	0.564701	0.0667077	0.996291	up	up	TRUE
LR.App.7772	App	ENSMUST00000226801.1	ISM	3prime_fragment	1.17302	0.761516	0.123468	0.564701	0.590396	0.996291	up	down	FALSE
LR.App.8239	App	ENSMUST00000226232.1	ISM	3prime_fragment	1.30347	0.797052	0.101973	0.564701	0.0124764	0.996291	up	up	TRUE
LR.App.8297	App	novel	NNC	at_least_one_novel_splicesite	1.09133	0.685173	0.111208	0.564701	0.0688168	0.996291	up	up	TRUE
LR.Tardbp.3221	Tardbp	ENSMUST00000045180.13	FSM	alternative_3end5end	1.41986	0.921138	0.123215	0.564701	0.942977	0.996291	up	down	FALSE
LR.Snca.151	Snca	novel	NNC	at_least_one_novel_splicesite	-1.06348	0.653292	0.103552	0.564701	NA	NA	down	NA	NA
LR.Snca.180	Snca	novel	NNC	at_least_one_novel_splicesite	-1.16556	0.728458	0.109591	0.564701	NA	NA	down	NA	NA
LR.Snca.269	Snca	novel	NNC	at_least_one_novel_splicesite	-0.959719	0.631862	0.128794	0.564701	NA	NA	down	NA	NA
LR.Snca.282	Snca	novel	NNC	at_least_one_novel_splicesite	-1.49391	0.922614	0.105402	0.564701	NA	NA	down	NA	NA
LR.Snca.347	Snca	novel	NIC	combination_of_known_splicesites	-0.862895	0.559676	0.123128	0.564701	0.770387	0.996291	down	down	TRUE
LR.Snca.578	Snca	novel	NNC	at_least_one_novel_splicesite	-1.16916	0.768373	0.128108	0.564701	NA	NA	down	NA	NA
LR.Apoe.1570	Apoe	ENSMUST00000174191.1	FSM	alternative_3end5end	1.20987	0.796738	0.128881	0.564701	0.365914	0.996291	up	up	TRUE
LR.Apoe.1732	Apoe	novel	NNC	at_least_one_novel_splicesite	1.22094	0.726786	0.0929725	0.564701	NA	NA	up	NA	NA
LR.Apoe.1739	Apoe	novel	NNC	intron_retention	1.23555	0.783214	0.114672	0.564701	NA	NA	up	NA	NA
LR.Apoe.951	Apoe	ENSMUST00000174710.1	FSM	alternative_3end5end	1.23191	0.768475	0.108922	0.564701	0.14281	0.996291	up	up	TRUE
LR.Picalm.14425	Picalm	ENSMUST00000207084.1	ISM	3prime_fragment	1.17315	0.711425	0.0991452	0.564701	0.659977	0.996291	up	up	TRUE
LR.Picalm.438	Picalm	novel	NNC	at_least_one_novel_splicesite	1.129	0.691281	0.102428	0.564701	0.0773716	0.996291	up	up	TRUE
LR.Fus.27565	Fus	ENSMUST00000128851.7	ISM	3prime_fragment	-0.794627	0.487825	0.10333	0.564701	0.982081	0.996291	down	up	FALSE
LR.Fus.28730	Fus	ENSMUST00000121616.8	ISM	3prime_fragment	-0.741523	0.444255	0.0950901	0.564701	0.0628001	0.996291	down	down	TRUE
LR.Sorl1.5740	Sorl1	ENSMUST00000060989.8	ISM	3prime_fragment	-0.89983	0.570366	0.114649	0.564701	0.617542	0.996291	down	down	TRUE
LR.Sorl1.5919	Sorl1	ENSMUST00000060989.8	ISM	3prime_fragment	-1.18457	0.761999	0.120051	0.564701	0.421921	0.996291	down	down	TRUE
LR.Mapt.224	Mapt	novel	NIC	combination_of_known_junctions	1.10995	0.688795	0.107084	0.564701	0.401142	0.996291	up	up	TRUE
LR.Trem2.5312	Trem2	ENSMUST00000024791.14	ISM	3prime_fragment	1.03984	0.688712	0.131084	0.566898	0.606672	0.996291	up	up	TRUE
LR.Fyn.17622	Fyn	ENSMUST00000136659.1	ISM	3prime_fragment	0.964154	0.645841	0.135472	0.571745	0.599433	0.996291	up	up	TRUE
LR.Apoe.1008	Apoe	novel	NNC	at_least_one_novel_splicesite	0.822311	0.558311	0.14079	0.571745	0.341685	0.996291	up	up	TRUE
LR.Picalm.9459	Picalm	novel	NIC	combination_of_known_junctions	-1.15062	0.780655	0.140505	0.571745	0.660957	0.996291	down	down	TRUE
LR.Picalm.9490	Picalm	ENSMUST00000207484.1	ISM	3prime_fragment	-0.991798	0.668925	0.138161	0.571745	0.286351	0.996291	down	down	TRUE
LR.Sorl1.2856	Sorl1	ENSMUST00000060989.8	ISM	3prime_fragment	-0.623176	0.418194	0.136182	0.571745	0.14085	0.996291	down	down	TRUE
LR.Snca.256	Snca	novel	NNC	at_least_one_novel_splicesite	-1.18151	0.82022	0.149732	0.572084	NA	NA	down	NA	NA
LR.Snca.94	Snca	novel	NNC	at_least_one_novel_splicesite	-1.06955	0.745139	0.151181	0.572084	NA	NA	down	NA	NA
LR.Ank1.1951	Ank1	ENSMUST00000121075.7	FSM	alternative_5end	0.810262	0.557486	0.146107	0.572084	0.352661	0.996291	up	up	TRUE
LR.Sorl1.5764	Sorl1	ENSMUST00000060989.8	ISM	3prime_fragment	-0.771556	0.530278	0.145669	0.572084	0.0217225	0.996291	down	down	TRUE
LR.Sorl1.5768	Sorl1	ENSMUST00000060989.8	ISM	3prime_fragment	-0.641341	0.445569	0.150044	0.572084	0.0783003	0.996291	down	down	TRUE
LR.Abca7.6838	Abca7	novel	NIC	intron_retention	-1.11911	0.773701	0.148053	0.572084	0.651365	0.996291	down	down	TRUE
LR.Apoe.1129	Apoe	novel	NNC	at_least_one_novel_splicesite	-0.83584	0.587421	0.154766	0.579067	0.978367	0.996291	down	down	TRUE
LR.Fus.26622	Fus	ENSMUST00000077609.11	ISM	3prime_fragment	-0.636896	0.453448	0.160152	0.592561	0.177824	0.996291	down	down	TRUE
LR.Tardbp.9625	Tardbp	ENSMUST00000084125.9	FSM	alternative_3end5end	1.02584	0.74303	0.167398	0.594897	0.253321	0.996291	up	up	TRUE
LR.Snca.134	Snca	novel	NNC	at_least_one_novel_splicesite	-0.739401	0.536229	0.167929	0.594897	NA	NA	down	NA	NA
LR.Snca.224	Snca	novel	NNC	at_least_one_novel_splicesite	-0.973825	0.698651	0.163358	0.594897	0.264723	0.996291	down	down	TRUE
LR.Apoe.953	Apoe	novel	NNC	at_least_one_novel_splicesite	1.33751	0.964367	0.165463	0.594897	NA	NA	up	NA	NA
LR.Apoe.895	Apoe	novel	NNC	at_least_one_novel_splicesite	0.770841	0.562193	0.170334	0.597064	0.331231	0.996291	up	up	TRUE
LR.Fus.29171	Fus	novel	NIC	intron_retention	-0.606702	0.453711	0.181158	0.628392	0.485533	0.996291	down	down	TRUE
LR.Clu.38411	Clu	novel	NIC	combination_of_known_junctions	0.796491	0.600526	0.184733	0.632464	0.716264	0.996291	up	down	FALSE
LR.Clu.60837	Clu	novel	NIC	intron_retention	0.591026	0.448961	0.18803	0.632464	0.172956	0.996291	up	up	TRUE
LR.Ptk2b.298	Ptk2b	ENSMUST00000136216.7	ISM	intron_retention	-0.575716	0.437026	0.187722	0.632464	0.659243	0.996291	down	down	TRUE
LR.Tardbp.3208	Tardbp	novel	NNC	intron_retention	1.27037	0.980711	0.195196	0.650003	0.425077	0.996291	up	up	TRUE
LR.Ptk2b.288	Ptk2b	ENSMUST00000136216.7	FSM	alternative_5end	-0.515917	0.416173	0.215098	0.688834	0.00129225	0.24262	down	down	TRUE
LR.Ptk2b.294	Ptk2b	ENSMUST00000178730.7	ISM	3prime_fragment	-0.860753	0.737691	0.243283	0.688834	0.747484	0.996291	down	up	FALSE
LR.Ptk2b.465	Ptk2b	ENSMUST00000178730.7	ISM	3prime_fragment	-0.642782	0.54893	0.241609	0.688834	0.914173	0.996291	down	up	FALSE
LR.App.7422	App	ENSMUST00000227723.1	ISM	3prime_fragment	0.875177	0.749948	0.243217	0.688834	0.767526	0.996291	up	up	TRUE
LR.App.7790	App	ENSMUST00000226801.1	ISM	3prime_fragment	0.82182	0.71434	0.249954	0.688834	0.714801	0.996291	up	down	FALSE
LR.Bin1.272	Bin1	ENSMUST00000091967.12	FSM	alternative_5end	0.89685	0.755034	0.234902	0.688834	0.121049	0.996291	up	up	TRUE
LR.Bin1.45098	Bin1	ENSMUST00000234857.1	ISM	3prime_fragment	-0.552284	0.48461	0.254434	0.688834	0.64755	0.996291	down	down	TRUE
LR.Bin1.45102	Bin1	ENSMUST00000234373.1	FSM	alternative_5end	-0.88988	0.748825	0.234688	0.688834	0.998747	0.998747	down	up	FALSE
LR.Snca.188	Snca	novel	NNC	at_least_one_novel_splicesite	-0.939323	0.771808	0.223588	0.688834	NA	NA	down	NA	NA
LR.Snca.364	Snca	novel	NNC	at_least_one_novel_splicesite	-0.895038	0.749142	0.232184	0.688834	NA	NA	down	NA	NA
LR.Snca.70	Snca	ENSMUST00000114268.4	ISM	3prime_fragment	-0.517557	0.412839	0.209968	0.688834	0.0696926	0.996291	down	down	TRUE
LR.Snca.82	Snca	novel	NNC	at_least_one_novel_splicesite	-0.821311	0.677469	0.225389	0.688834	0.702343	0.996291	down	down	TRUE
LR.Apoe.1032	Apoe	novel	NNC	at_least_one_novel_splicesite	0.916561	0.756361	0.225587	0.688834	0.814098	0.996291	up	up	TRUE
LR.Apoe.1082	Apoe	novel	NNC	at_least_one_novel_splicesite	0.550525	0.445457	0.216509	0.688834	NA	NA	up	NA	NA
LR.Apoe.1343	Apoe	novel	NNC	intron_retention	0.716048	0.625857	0.252578	0.688834	0.56606	0.996291	up	up	TRUE
LR.Apoe.1773	Apoe	novel	NNC	at_least_one_novel_splicesite	0.672175	0.586867	0.25206	0.688834	NA	NA	up	NA	NA
LR.Apoe.1934	Apoe	novel	NNC	intron_retention	0.948044	0.771541	0.219159	0.688834	NA	NA	up	NA	NA
LR.Apoe.872	Apoe	ENSMUST00000207525.1	FSM	mono-exon	0.521292	0.454301	0.251191	0.688834	0.0896561	0.996291	up	up	TRUE
LR.Apoe.934	Apoe	novel	NNC	at_least_one_novel_splicesite	-0.700348	0.608121	0.249461	0.688834	0.1099	0.996291	down	up	FALSE
LR.Picalm.9468	Picalm	ENSMUST00000049537.8	ISM	3prime_fragment	-0.698103	0.569841	0.220543	0.688834	0.441748	0.996291	down	down	TRUE
LR.Fus.25902	Fus	ENSMUST00000128851.7	ISM	3prime_fragment	-0.603335	0.503521	0.230827	0.688834	0.420093	0.996291	down	down	TRUE
LR.Mapt.31383	Mapt	novel	NIC	combination_of_known_junctions	-0.860623	0.720337	0.232184	0.688834	NA	NA	down	NA	NA
LR.Mapt.90	Mapt	ENSMUST00000106992.9	FSM	alternative_3end5end	0.50211	0.435315	0.248729	0.688834	0.804311	0.996291	up	down	FALSE
LR.Mapt.40281	Mapt	ENSMUST00000106988.7	ISM	3prime_fragment	-0.606518	0.535042	0.256966	0.690079	0.427883	0.996291	down	up	FALSE
LR.Fus.229	Fus	ENSMUST00000128851.7	ISM	5prime_fragment	1.37978	1.22701	0.260796	0.694759	0.0911001	0.996291	up	up	TRUE
LR.Apoe.940	Apoe	novel	NNC	intron_retention	0.67986	0.613089	0.267469	0.706883	0.256185	0.996291	up	up	TRUE
LR.Clu.68849	Clu	novel	NIC	intron_retention	0.506773	0.469235	0.280143	0.734549	0.299503	0.996291	up	up	TRUE
LR.Clu.69523	Clu	novel	NIC	intron_retention	0.482664	0.45085	0.284365	0.739794	0.29204	0.996291	up	up	TRUE
LR.Sorl1.2871	Sorl1	ENSMUST00000060989.8	ISM	3prime_fragment	-0.491354	0.463483	0.289084	0.746241	0.224594	0.996291	down	down	TRUE
LR.App.7416	App	novel	NNC	at_least_one_novel_splicesite	0.911216	0.865478	0.292411	0.749022	NA	NA	up	NA	NA
LR.Snca.163	Snca	novel	NNC	at_least_one_novel_splicesite	-0.648465	0.622796	0.297776	0.756942	0.110424	0.996291	down	down	TRUE
LR.Fyn.3657	Fyn	ENSMUST00000099967.9	ISM	3prime_fragment	0.630139	0.608716	0.300578	0.758277	NA	NA	up	NA	NA
LR.Tardbp.3220	Tardbp	ENSMUST00000084125.9	FSM	alternative_3end5end	0.997872	0.986085	0.31156	0.780072	0.638727	0.996291	up	up	TRUE
LR.App.7544	App	ENSMUST00000226232.1	ISM	3prime_fragment	0.72942	0.727736	0.316192	0.785761	0.866909	0.996291	up	down	FALSE
LR.Sorl1.5991	Sorl1	novel	NNC	at_least_one_novel_splicesite	-0.828699	0.837451	0.322394	0.795239	0.183311	0.996291	down	down	TRUE
LR.App.7947	App	novel	NNC	at_least_one_novel_splicesite	0.934627	0.951279	0.325856	0.797868	NA	NA	up	NA	NA
LR.Fus.20869	Fus	ENSMUST00000077609.11	ISM	3prime_fragment	-0.644638	0.660839	0.32932	0.800465	0.106228	0.996291	down	down	TRUE
LR.Tardbp.9636	Tardbp	ENSMUST00000084125.9	ISM	3prime_fragment	0.741188	0.775117	0.338957	0.817919	0.312344	0.996291	up	down	FALSE
LR.Bin1.295	Bin1	novel	NIC	combination_of_known_junctions	0.696528	0.740505	0.346904	0.831071	0.599318	0.996291	up	down	FALSE
LR.Apoe.1477	Apoe	novel	NNC	intron_retention	-0.624494	0.67107	0.352064	0.837408	NA	NA	down	NA	NA
LR.Sorl1.5791	Sorl1	ENSMUST00000060989.8	ISM	3prime_fragment	-0.538171	0.582102	0.35521	0.838899	0.587876	0.996291	down	down	TRUE
LR.Clu.500	Clu	novel	NNC	at_least_one_novel_splicesite	-0.604135	0.740199	0.414398	0.84143	0.0627333	0.996291	down	down	TRUE
LR.Clu.68826	Clu	ENSMUST00000022616.13	ISM	3prime_fragment	0.429034	0.515619	0.405366	0.84143	0.229177	0.996291	up	up	TRUE
LR.Ptk2b.359	Ptk2b	ENSMUST00000089250.8	FSM	alternative_5end	0.598023	0.662407	0.36663	0.84143	0.114183	0.996291	up	up	TRUE
LR.Ptk2b.370	Ptk2b	ENSMUST00000136216.7	ISM	3prime_fragment	0.478003	0.583113	0.412362	0.84143	0.576541	0.996291	up	down	FALSE
LR.Ptk2b.752	Ptk2b	ENSMUST00000178730.7	ISM	3prime_fragment	-0.741612	0.868793	0.39332	0.84143	0.439605	0.996291	down	down	TRUE
LR.App.7367	App	ENSMUST00000228375.1	ISM	3prime_fragment	-0.369576	0.410737	0.368233	0.84143	0.342269	0.996291	down	down	TRUE
LR.Bin1.38111	Bin1	ENSMUST00000025239.8	ISM	3prime_fragment	-0.583915	0.702632	0.405952	0.84143	0.320277	0.996291	down	down	TRUE
LR.Bin1.43494	Bin1	ENSMUST00000234496.1	ISM	3prime_fragment	0.622057	0.703385	0.376492	0.84143	0.260426	0.996291	up	up	TRUE
LR.Bin1.48852	Bin1	novel	NIC	intron_retention	-0.447519	0.544868	0.411456	0.84143	0.464847	0.996291	down	down	TRUE
LR.Snca.299	Snca	novel	NNC	at_least_one_novel_splicesite	-0.498335	0.566442	0.378988	0.84143	NA	NA	down	NA	NA
LR.Fyn.14601	Fyn	ENSMUST00000099967.9	ISM	3prime_fragment	0.390368	0.45706	0.393059	0.84143	0.791985	0.996291	up	down	FALSE
LR.Fyn.34	Fyn	ENSMUST00000099967.9	FSM	alternative_3end5end	0.520777	0.607596	0.391383	0.84143	0.62451	0.996291	up	down	FALSE
LR.Apoe.1227	Apoe	novel	NNC	at_least_one_novel_splicesite	0.494345	0.580657	0.394572	0.84143	NA	NA	up	NA	NA
LR.Apoe.1345	Apoe	novel	NNC	at_least_one_novel_splicesite	0.680664	0.747547	0.362543	0.84143	NA	NA	up	NA	NA
LR.Apoe.2443	Apoe	novel	NNC	at_least_one_novel_splicesite	0.501954	0.59314	0.397405	0.84143	NA	NA	up	NA	NA
LR.Apoe.898	Apoe	novel	NNC	at_least_one_novel_splicesite	-0.411241	0.476191	0.387805	0.84143	NA	NA	down	NA	NA
LR.Apoe.915	Apoe	novel	NNC	intron_retention	-0.461033	0.549802	0.401726	0.84143	0.762314	0.996291	down	up	FALSE
LR.Apoe.917	Apoe	novel	NNC	at_least_one_novel_splicesite	0.435411	0.505248	0.38881	0.84143	0.756478	0.996291	up	up	TRUE
LR.Picalm.16010	Picalm	ENSMUST00000207084.1	ISM	3prime_fragment	0.418795	0.511943	0.413328	0.84143	0.752804	0.996291	up	down	FALSE
LR.Fus.17714	Fus	ENSMUST00000106251.9	ISM	3prime_fragment	-0.724912	0.869704	0.404554	0.84143	0.821604	0.996291	down	down	TRUE
LR.Sorl1.5794	Sorl1	ENSMUST00000060989.8	ISM	3prime_fragment	-0.550953	0.671643	0.412041	0.84143	0.330022	0.996291	down	down	TRUE
LR.Sorl1.5801	Sorl1	ENSMUST00000060989.8	ISM	3prime_fragment	-0.496959	0.595047	0.403628	0.84143	0.209761	0.996291	down	down	TRUE
LR.Mapt.515	Mapt	novel	NNC	at_least_one_novel_splicesite	0.579268	0.702046	0.409307	0.84143	NA	NA	up	NA	NA
LR.Ptk2b.330	Ptk2b	ENSMUST00000178730.7	ISM	3prime_fragment	-0.478392	0.636136	0.452034	0.843211	0.210344	0.996291	down	down	TRUE
LR.App.7368	App	ENSMUST00000005406.11	FSM	reference_match	0.736223	0.91442	0.420748	0.843211	0.417796	0.996291	up	up	TRUE
LR.App.7384	App	ENSMUST00000005406.11	ISM	3prime_fragment	0.464709	0.60884	0.445303	0.843211	0.966005	0.996291	up	up	TRUE
LR.App.7788	App	novel	NNC	at_least_one_novel_splicesite	-0.528446	0.691804	0.444946	0.843211	NA	NA	down	NA	NA
LR.App.7851	App	novel	NNC	at_least_one_novel_splicesite	-0.64907	0.845344	0.442596	0.843211	NA	NA	down	NA	NA
LR.Bin1.268	Bin1	novel	NIC	combination_of_known_splicesites	0.629988	0.796241	0.428826	0.843211	0.988024	0.997101	up	down	FALSE
LR.Bin1.35857	Bin1	novel	NIC	combination_of_known_splicesites	-0.458819	0.611762	0.453257	0.843211	0.426259	0.996291	down	down	TRUE
LR.Tardbp.7748	Tardbp	ENSMUST00000045180.13	FSM	alternative_3end5end	0.354282	0.45644	0.437639	0.843211	0.355703	0.996291	up	up	TRUE
LR.Snca.73	Snca	novel	NNC	at_least_one_novel_splicesite	-0.472357	0.612979	0.440949	0.843211	NA	NA	down	NA	NA
LR.Fyn.18363	Fyn	ENSMUST00000136659.1	ISM	3prime_fragment	-0.403666	0.519139	0.436824	0.843211	0.643019	0.996291	down	down	TRUE
LR.Apoe.1048	Apoe	novel	NNC	at_least_one_novel_splicesite	-0.507752	0.662991	0.443765	0.843211	NA	NA	down	NA	NA
LR.Apoe.1092	Apoe	novel	NNC	at_least_one_novel_splicesite	-0.473911	0.608008	0.435715	0.843211	NA	NA	down	NA	NA
LR.Apoe.1601	Apoe	novel	NNC	at_least_one_novel_splicesite	0.605829	0.792886	0.444819	0.843211	NA	NA	up	NA	NA
LR.Fus.20065	Fus	ENSMUST00000077609.11	ISM	3prime_fragment	-0.519302	0.684014	0.447735	0.843211	0.63204	0.996291	down	down	TRUE
LR.Sorl1.5783	Sorl1	ENSMUST00000060989.8	ISM	3prime_fragment	-0.432585	0.575869	0.452541	0.843211	0.927412	0.996291	down	up	FALSE
LR.Ptk2b.474	Ptk2b	ENSMUST00000178730.7	ISM	3prime_fragment	-0.573276	0.771026	0.457165	0.845755	0.921519	0.996291	down	up	FALSE
LR.Ptk2b.309	Ptk2b	ENSMUST00000178730.7	ISM	3prime_fragment	-0.341885	0.470115	0.467081	0.854604	0.0142605	0.996291	down	down	TRUE
LR.Ptk2b.317	Ptk2b	ENSMUST00000178730.7	ISM	3prime_fragment	-0.588251	0.80662	0.465831	0.854604	0.834666	0.996291	down	up	FALSE
LR.Ptk2b.278	Ptk2b	ENSMUST00000136216.7	ISM	3prime_fragment	-0.389602	0.548792	0.47775	0.869349	0.161864	0.996291	down	down	TRUE
LR.Apoe.933	Apoe	novel	NNC	at_least_one_novel_splicesite	-0.381233	0.540467	0.480576	0.869738	0.3292	0.996291	down	up	FALSE
LR.Bin1.148	Bin1	novel	NNC	at_least_one_novel_splicesite	-0.551808	0.789642	0.484672	0.870294	NA	NA	down	NA	NA
LR.Apoe.960	Apoe	novel	NNC	at_least_one_novel_splicesite	0.335363	0.481875	0.486457	0.870294	NA	NA	up	NA	NA
LR.Picalm.14863	Picalm	novel	NIC	intron_retention	0.355864	0.514002	0.488724	0.870294	0.710402	0.996291	up	up	TRUE
LR.Ptk2b.289	Ptk2b	ENSMUST00000178730.7	ISM	3prime_fragment	-0.436755	0.639279	0.494481	0.874898	0.98186	0.996291	down	up	FALSE
LR.Trem2.5426	Trem2	ENSMUST00000113237.3	ISM	3prime_fragment	0.432716	0.644277	0.501819	0.874898	0.204689	0.996291	up	down	FALSE
LR.Bin1.122	Bin1	novel	NNC	at_least_one_novel_splicesite	0.46663	0.694102	0.501406	0.874898	NA	NA	up	NA	NA
LR.Apoe.1236	Apoe	novel	NNC	at_least_one_novel_splicesite	0.441899	0.655771	0.500399	0.874898	NA	NA	up	NA	NA
LR.Ptk2b.375	Ptk2b	ENSMUST00000178730.7	ISM	3prime_fragment	-0.549183	0.82991	0.508139	0.876736	0.901736	0.996291	down	down	TRUE
LR.Apoe.1297	Apoe	novel	NNC	at_least_one_novel_splicesite	0.340279	0.513764	0.507763	0.876736	0.564951	0.996291	up	up	TRUE
LR.Ptk2b.337	Ptk2b	ENSMUST00000178730.7	ISM	3prime_fragment	-0.297243	0.457576	0.515949	0.882342	0.582387	0.996291	down	down	TRUE
LR.App.7389	App	ENSMUST00000227654.1	FSM	alternative_5end	-0.295604	0.458731	0.51932	0.882342	0.623105	0.996291	down	down	TRUE
LR.Apoe.1078	Apoe	novel	NNC	at_least_one_novel_splicesite	0.311578	0.501413	0.534336	0.882342	NA	NA	up	NA	NA
LR.Apoe.1201	Apoe	novel	NNC	at_least_one_novel_splicesite	-0.485326	0.787612	0.537763	0.882342	NA	NA	down	NA	NA
LR.Apoe.1688	Apoe	novel	NIC	intron_retention	0.348922	0.566418	0.537884	0.882342	NA	NA	up	NA	NA
LR.Apoe.973	Apoe	novel	NNC	intron_retention	0.337249	0.543116	0.534632	0.882342	0.923559	0.996291	up	up	TRUE
LR.Apoe.984	Apoe	novel	NNC	at_least_one_novel_splicesite	-0.395501	0.640479	0.5369	0.882342	NA	NA	down	NA	NA
LR.Fus.206	Fus	novel	NNC	at_least_one_novel_splicesite	-0.56868	0.915818	0.53463	0.882342	NA	NA	down	NA	NA
LR.Mapt.37810	Mapt	ENSMUST00000106988.7	ISM	internal_fragment	-0.88859	1.41225	0.529218	0.882342	NA	NA	down	NA	NA
LR.Mapt.42201	Mapt	ENSMUST00000126820.1	FSM	alternative_5end	-0.436879	0.693494	0.528715	0.882342	0.533863	0.996291	down	up	FALSE
LR.Bin1.39568	Bin1	novel	NIC	combination_of_known_splicesites	-0.347023	0.573411	0.545053	0.889718	0.471637	0.996291	down	down	TRUE
LR.Sorl1.2870	Sorl1	ENSMUST00000060989.8	ISM	3prime_fragment	-0.408281	0.690165	0.554139	0.900137	0.498038	0.996291	down	up	FALSE
LR.Ptk2b.286	Ptk2b	ENSMUST00000178730.7	ISM	3prime_fragment	0.379193	0.66471	0.568362	0.90196	0.876522	0.996291	up	up	TRUE
LR.Ptk2b.287	Ptk2b	ENSMUST00000178730.7	ISM	3prime_fragment	-0.372912	0.654444	0.568803	0.90196	0.512714	0.996291	down	down	TRUE
LR.Bin1.99	Bin1	ENSMUST00000025239.8	FSM	alternative_5end	-0.325816	0.571218	0.568414	0.90196	0.289191	0.996291	down	down	TRUE
LR.Apoe.1108	Apoe	novel	NNC	at_least_one_novel_splicesite	0.34858	0.602097	0.562627	0.90196	NA	NA	up	NA	NA
LR.Sorl1.5778	Sorl1	ENSMUST00000060989.8	ISM	3prime_fragment	-0.406533	0.697244	0.559855	0.90196	0.433725	0.996291	down	down	TRUE
LR.Ptk2b.341	Ptk2b	ENSMUST00000178730.7	ISM	3prime_fragment	-0.318633	0.584767	0.585831	0.911104	0.322	0.996291	down	down	TRUE
LR.App.7388	App	ENSMUST00000005406.11	ISM	3prime_fragment	0.222432	0.418479	0.595056	0.911104	0.898811	0.996291	up	down	FALSE
LR.Bin1.45175	Bin1	novel	NIC	combination_of_known_splicesites	-0.334857	0.623593	0.591281	0.911104	0.836767	0.996291	down	up	FALSE
LR.Bin1.46303	Bin1	ENSMUST00000025239.8	ISM	3prime_fragment	-0.399584	0.735799	0.587087	0.911104	0.944468	0.996291	down	down	TRUE
LR.Apoe.1000	Apoe	novel	NNC	at_least_one_novel_splicesite	0.358249	0.681918	0.599337	0.911104	NA	NA	up	NA	NA
LR.Apoe.1272	Apoe	novel	NNC	at_least_one_novel_splicesite	-0.345146	0.649783	0.595301	0.911104	NA	NA	down	NA	NA
LR.Apoe.1588	Apoe	novel	NNC	at_least_one_novel_splicesite	0.418688	0.779461	0.591164	0.911104	NA	NA	up	NA	NA
LR.Fus.18608	Fus	ENSMUST00000106251.9	ISM	3prime_fragment	-0.407033	0.731103	0.577706	0.911104	0.28362	0.996291	down	down	TRUE
LR.Fus.21833	Fus	ENSMUST00000128851.7	ISM	3prime_fragment	-0.246083	0.47176	0.60193	0.911104	0.992725	0.998041	down	up	FALSE
LR.Abca7.7049	Abca7	novel	NIC	intron_retention	-0.352105	0.665958	0.597	0.911104	0.417205	0.996291	down	down	TRUE
LR.Ptk2b.560	Ptk2b	novel	NNC	at_least_one_novel_splicesite	-0.263491	0.539336	0.625162	0.938357	0.133934	0.996291	down	down	TRUE
LR.App.7376	App	ENSMUST00000005406.11	ISM	3prime_fragment	0.219356	0.449652	0.625667	0.938357	0.364908	0.996291	up	down	FALSE
LR.Bin1.37048	Bin1	novel	NIC	combination_of_known_splicesites	-0.261064	0.541121	0.629486	0.938357	0.0399081	0.996291	down	down	TRUE
LR.Fus.27532	Fus	ENSMUST00000205351.1	FSM	mono-exon	-0.360672	0.755737	0.633187	0.938357	0.8294	0.996291	down	up	FALSE
LR.Sorl1.5786	Sorl1	ENSMUST00000060989.8	ISM	3prime_fragment	-0.353516	0.742573	0.634025	0.938357	0.795026	0.996291	down	down	TRUE
LR.Ptk2b.406	Ptk2b	ENSMUST00000178730.7	ISM	3prime_fragment	-0.343389	0.786635	0.662453	0.953854	0.302032	0.996291	down	down	TRUE
LR.App.7374	App	ENSMUST00000005406.11	ISM	3prime_fragment	-0.173985	0.39676	0.661014	0.953854	0.354485	0.996291	down	down	TRUE
LR.App.7409	App	novel	NNC	at_least_one_novel_splicesite	0.284213	0.625171	0.649385	0.953854	0.477387	0.996291	up	up	TRUE
LR.Bin1.40492	Bin1	novel	NNC	at_least_one_novel_splicesite	-0.325526	0.75668	0.667048	0.953854	0.91896	0.996291	down	up	FALSE
LR.Apoe.1215	Apoe	novel	NNC	intron_retention	0.262124	0.585211	0.654216	0.953854	NA	NA	up	NA	NA
LR.Apoe.996	Apoe	novel	NNC	intron_retention	0.31566	0.734599	0.667411	0.953854	NA	NA	up	NA	NA
LR.Picalm.13367	Picalm	ENSMUST00000049537.8	ISM	3prime_fragment	-0.324406	0.741536	0.661765	0.953854	0.496375	0.996291	down	down	TRUE
LR.Fus.21737	Fus	ENSMUST00000077609.11	ISM	3prime_fragment	-0.193251	0.433913	0.656054	0.953854	0.781386	0.996291	down	down	TRUE
LR.Apoe.1447	Apoe	novel	NNC	at_least_one_novel_splicesite	0.217527	0.520022	0.675726	0.96161	NA	NA	up	NA	NA
LR.Clu.339	Clu	ENSMUST00000022616.13	ISM	5prime_fragment	0.560956	1.41166	0.691093	0.96635	0.777434	0.996291	up	up	TRUE
LR.Ptk2b.281	Ptk2b	ENSMUST00000178730.7	ISM	3prime_fragment	-0.15942	0.453424	0.725144	0.96635	0.681069	0.996291	down	down	TRUE
LR.Ptk2b.283	Ptk2b	ENSMUST00000136216.7	ISM	intron_retention	-0.170169	0.491941	0.729408	0.96635	0.718237	0.996291	down	up	FALSE
LR.Ptk2b.301	Ptk2b	ENSMUST00000178730.7	ISM	3prime_fragment	0.212591	0.716331	0.766636	0.96635	0.364762	0.996291	up	down	FALSE
LR.Ptk2b.313	Ptk2b	novel	NNC	at_least_one_novel_splicesite	-0.280766	0.973362	0.773003	0.96635	0.480212	0.996291	down	up	FALSE
LR.Ptk2b.514	Ptk2b	ENSMUST00000178730.7	ISM	3prime_fragment	-0.225677	0.69552	0.74558	0.96635	0.0968408	0.996291	down	down	TRUE
LR.Ptk2b.542	Ptk2b	ENSMUST00000178730.7	ISM	3prime_fragment	-0.161363	0.571627	0.777723	0.96635	0.320252	0.996291	down	down	TRUE
LR.Ptk2b.630	Ptk2b	novel	NNC	at_least_one_novel_splicesite	-0.245842	0.776457	0.751531	0.96635	NA	NA	down	NA	NA
LR.Ptk2b.734	Ptk2b	novel	NNC	at_least_one_novel_splicesite	0.28642	0.90684	0.752121	0.96635	NA	NA	up	NA	NA
LR.App.7375	App	ENSMUST00000005406.11	ISM	3prime_fragment	0.199816	0.57579	0.728569	0.96635	0.730475	0.996291	up	down	FALSE
LR.App.7401	App	ENSMUST00000005406.11	ISM	3prime_fragment	-0.205209	0.519049	0.69258	0.96635	0.151368	0.996291	down	down	TRUE
LR.App.8697	App	ENSMUST00000227723.1	ISM	3prime_fragment	0.240837	0.81295	0.767038	0.96635	0.335413	0.996291	up	up	TRUE
LR.Bin1.101	Bin1	novel	NNC	at_least_one_novel_splicesite	0.194008	0.570624	0.733862	0.96635	0.496309	0.996291	up	down	FALSE
LR.Bin1.33625	Bin1	novel	NIC	combination_of_known_splicesites	-0.186853	0.614703	0.761149	0.96635	0.136159	0.996291	down	down	TRUE
LR.Bin1.40434	Bin1	novel	NNC	at_least_one_novel_splicesite	-0.204941	0.621539	0.741602	0.96635	0.865567	0.996291	down	up	FALSE
LR.Bin1.43511	Bin1	ENSMUST00000025239.8	ISM	3prime_fragment	-0.221116	0.571435	0.698795	0.96635	0.967572	0.996291	down	down	TRUE
LR.Abca1.18	Abca1	ENSMUST00000030010.3	ISM	3prime_fragment	0.240301	0.691233	0.728109	0.96635	0.398836	0.996291	up	up	TRUE
LR.Snca.68	Snca	ENSMUST00000114268.4	FSM	alternative_5end	0.132924	0.429562	0.756986	0.96635	0.387322	0.996291	up	down	FALSE
LR.Snca.81	Snca	novel	NIC	combination_of_known_splicesites	-0.212546	0.676665	0.753439	0.96635	0.411164	0.996291	down	down	TRUE
LR.Apoe.1036	Apoe	novel	NNC	at_least_one_novel_splicesite	-0.238819	0.660388	0.717625	0.96635	NA	NA	down	NA	NA
LR.Apoe.1050	Apoe	novel	NNC	at_least_one_novel_splicesite	0.225337	0.566751	0.690929	0.96635	NA	NA	up	NA	NA
LR.Apoe.1160	Apoe	novel	NNC	at_least_one_novel_splicesite	0.194379	0.68303	0.775963	0.96635	NA	NA	up	NA	NA
LR.Apoe.1167	Apoe	novel	NNC	at_least_one_novel_splicesite	-0.229365	0.728339	0.752826	0.96635	NA	NA	down	NA	NA
LR.Apoe.1455	Apoe	novel	NNC	at_least_one_novel_splicesite	0.206593	0.590264	0.726338	0.96635	NA	NA	up	NA	NA
LR.Apoe.1521	Apoe	novel	NNC	at_least_one_novel_splicesite	-0.268242	0.715292	0.707652	0.96635	NA	NA	down	NA	NA
LR.Apoe.1929	Apoe	novel	NNC	intron_retention	-0.270008	0.667541	0.685859	0.96635	NA	NA	down	NA	NA
LR.Apoe.2365	Apoe	novel	NNC	intron_retention	0.203975	0.621227	0.742653	0.96635	NA	NA	up	NA	NA
LR.Apoe.91359	Apoe	ENSMUST00000174710.1	FSM	alternative_3end5end	-0.237627	0.7678	0.756949	0.96635	NA	NA	down	NA	NA
LR.Picalm.11760	Picalm	ENSMUST00000207084.1	ISM	3prime_fragment	0.179364	0.52871	0.734422	0.96635	0.528009	0.996291	up	up	TRUE
LR.Fus.212	Fus	novel	NIC	combination_of_known_splicesites	-0.365228	1.22723	0.766006	0.96635	NA	NA	down	NA	NA
LR.Sorl1.2840	Sorl1	ENSMUST00000060989.8	ISM	3prime_fragment	-0.192824	0.681023	0.77707	0.96635	0.130106	0.996291	down	down	TRUE
LR.Sorl1.5787	Sorl1	novel	NNC	at_least_one_novel_splicesite	0.375467	0.998339	0.706849	0.96635	0.93451	0.996291	up	up	TRUE
LR.Mapt.114	Mapt	novel	NNC	at_least_one_novel_splicesite	-0.237288	0.709454	0.738028	0.96635	NA	NA	down	NA	NA
LR.Mapt.126	Mapt	novel	NNC	at_least_one_novel_splicesite	0.190581	0.599391	0.750517	0.96635	NA	NA	up	NA	NA
LR.Ptk2b.277	Ptk2b	ENSMUST00000136216.7	ISM	intron_retention	-0.112016	0.424611	0.791927	0.967513	0.474877	0.996291	down	down	TRUE
LR.Ptk2b.293	Ptk2b	ENSMUST00000178730.7	ISM	3prime_fragment	0.15703	0.731648	0.830059	0.967513	0.917519	0.996291	up	up	TRUE
LR.Ptk2b.367	Ptk2b	ENSMUST00000178730.7	ISM	3prime_fragment	0.144613	0.691332	0.834308	0.967513	0.703082	0.996291	up	down	FALSE
LR.Ptk2b.498	Ptk2b	novel	NNC	at_least_one_novel_splicesite	0.169347	0.879014	0.847229	0.967513	NA	NA	up	NA	NA
LR.App.267	App	ENSMUST00000005406.11	FSM	alternative_3end5end	0.229124	0.931412	0.805685	0.967513	0.825721	0.996291	up	down	FALSE
LR.App.7369	App	ENSMUST00000005406.11	ISM	3prime_fragment	0.109347	0.511753	0.830803	0.967513	0.609984	0.996291	up	down	FALSE
LR.App.7382	App	ENSMUST00000228375.1	ISM	3prime_fragment	-0.104928	0.431828	0.808016	0.967513	0.668357	0.996291	down	down	TRUE
LR.App.7535	App	ENSMUST00000226801.1	ISM	3prime_fragment	0.199767	0.726074	0.783214	0.967513	0.254251	0.996291	up	down	FALSE
LR.App.7614	App	ENSMUST00000226801.1	ISM	3prime_fragment	0.188643	0.78863	0.810947	0.967513	0.490759	0.996291	up	up	TRUE
LR.Bin1.172	Bin1	novel	NNC	at_least_one_novel_splicesite	-0.137051	0.705116	0.845889	0.967513	NA	NA	down	NA	NA
LR.Bin1.266	Bin1	novel	NIC	combination_of_known_junctions	0.179362	0.692515	0.795634	0.967513	0.946025	0.996291	up	up	TRUE
LR.Bin1.38112	Bin1	novel	NIC	combination_of_known_splicesites	0.100358	0.535339	0.851295	0.967513	0.15974	0.996291	up	down	FALSE
LR.Snca.71	Snca	ENSMUST00000163779.7	FSM	alternative_5end	0.110084	0.499706	0.825639	0.967513	0.265831	0.996291	up	down	FALSE
LR.Fyn.14648	Fyn	ENSMUST00000136659.1	ISM	3prime_fragment	-0.166312	0.695905	0.811116	0.967513	0.790275	0.996291	down	up	FALSE
LR.Fyn.16751	Fyn	ENSMUST00000136659.1	ISM	3prime_fragment	0.154296	0.697739	0.824985	0.967513	0.465829	0.996291	up	down	FALSE
LR.Apoe.1034	Apoe	novel	NNC	at_least_one_novel_splicesite	-0.155484	0.825696	0.850636	0.967513	NA	NA	down	NA	NA
LR.Apoe.1091	Apoe	novel	NNC	at_least_one_novel_splicesite	-0.141353	0.613204	0.817691	0.967513	NA	NA	down	NA	NA
LR.Apoe.1200	Apoe	novel	NNC	at_least_one_novel_splicesite	-0.111255	0.590936	0.850665	0.967513	NA	NA	down	NA	NA
LR.Apoe.1921	Apoe	novel	NIC	combination_of_known_splicesites	-0.146549	0.748547	0.844784	0.967513	0.860965	0.996291	down	down	TRUE
LR.Apoe.2224	Apoe	novel	NNC	at_least_one_novel_splicesite	-0.197721	0.811014	0.80739	0.967513	NA	NA	down	NA	NA
LR.Apoe.2360	Apoe	novel	NNC	at_least_one_novel_splicesite	-0.175688	0.70435	0.803026	0.967513	NA	NA	down	NA	NA
LR.Picalm.11769	Picalm	ENSMUST00000208742.1	ISM	3prime_fragment	0.175916	0.686457	0.797745	0.967513	0.794411	0.996291	up	down	FALSE
LR.Fus.201	Fus	ENSMUST00000106251.9	FSM	alternative_3end	-0.322288	1.2026	0.788705	0.967513	0.326671	0.996291	down	down	TRUE
LR.Fus.21899	Fus	novel	NIC	intron_retention	-0.124893	0.567336	0.825763	0.967513	NA	NA	down	NA	NA
LR.Fus.307	Fus	novel	NNC	at_least_one_novel_splicesite	0.202601	0.969242	0.834425	0.967513	NA	NA	up	NA	NA
LR.Ptk2b.276	Ptk2b	ENSMUST00000022622.13	FSM	reference_match	0.149233	1.06577	0.888641	0.968056	0.934244	0.996291	up	up	TRUE
LR.Ptk2b.567	Ptk2b	novel	NNC	at_least_one_novel_splicesite	0.114589	0.904711	0.899211	0.968056	NA	NA	up	NA	NA
LR.Ptk2b.699	Ptk2b	ENSMUST00000178730.7	ISM	intron_retention	0.121171	0.756592	0.872759	0.968056	NA	NA	up	NA	NA
LR.App.7365	App	ENSMUST00000005406.11	ISM	3prime_fragment	0.0600209	0.441507	0.891864	0.968056	0.531164	0.996291	up	down	FALSE
LR.App.7377	App	ENSMUST00000005406.11	ISM	3prime_fragment	-0.0972595	0.574405	0.865543	0.968056	0.432277	0.996291	down	down	TRUE
LR.App.7744	App	ENSMUST00000226232.1	ISM	3prime_fragment	0.0834895	0.649774	0.897761	0.968056	0.563755	0.996291	up	up	TRUE
LR.Bin1.41684	Bin1	novel	NNC	at_least_one_novel_splicesite	-0.0808022	0.551417	0.883499	0.968056	0.408793	0.996291	down	down	TRUE
LR.Bin1.45081	Bin1	ENSMUST00000234496.1	ISM	3prime_fragment	-0.0819255	0.541484	0.879741	0.968056	0.851629	0.996291	down	down	TRUE
LR.Bin1.47438	Bin1	novel	NIC	intron_retention	-0.0786379	0.557316	0.88779	0.968056	0.403945	0.996291	down	down	TRUE
LR.Snca.138	Snca	novel	NNC	at_least_one_novel_splicesite	-0.0951907	0.630901	0.88007	0.968056	NA	NA	down	NA	NA
LR.Snca.148	Snca	novel	NNC	at_least_one_novel_splicesite	-0.0946228	0.680378	0.889392	0.968056	NA	NA	down	NA	NA
LR.Snca.169	Snca	novel	NNC	at_least_one_novel_splicesite	-0.103285	0.69528	0.881908	0.968056	NA	NA	down	NA	NA
LR.Apoe.1218	Apoe	novel	NNC	at_least_one_novel_splicesite	0.100801	0.593085	0.865041	0.968056	NA	NA	up	NA	NA
LR.Apoe.1529	Apoe	novel	NNC	at_least_one_novel_splicesite	0.0978511	0.788144	0.901193	0.968056	NA	NA	up	NA	NA
LR.Apoe.1914	Apoe	novel	NNC	at_least_one_novel_splicesite	-0.0998114	0.767039	0.896467	0.968056	NA	NA	down	NA	NA
LR.Apoe.1932	Apoe	novel	NNC	intron_retention	0.118979	0.654619	0.855777	0.968056	NA	NA	up	NA	NA
LR.Apoe.919	Apoe	novel	NNC	at_least_one_novel_splicesite	0.0755385	0.490384	0.877578	0.968056	NA	NA	up	NA	NA
LR.Bin1.45124	Bin1	novel	NNC	intron_retention	0.075109	0.65441	0.908625	0.968711	0.385417	0.996291	up	up	TRUE
LR.Bin1.45261	Bin1	novel	NIC	intron_retention	0.07067	0.591973	0.904974	0.968711	0.489341	0.996291	up	down	FALSE
LR.Fus.241	Fus	novel	NNC	at_least_one_novel_splicesite	0.106142	0.94457	0.91053	0.968711	NA	NA	up	NA	NA
LR.Apoe.880	Apoe	novel	NNC	at_least_one_novel_splicesite	-0.0656422	0.605165	0.913623	0.968906	0.722967	0.996291	down	up	FALSE
LR.Bin1.42719	Bin1	novel	NIC	combination_of_known_splicesites	0.0602757	0.653271	0.926486	0.975939	0.302023	0.996291	up	down	FALSE
LR.Apoe.1410	Apoe	novel	NNC	at_least_one_novel_splicesite	-0.053446	0.654407	0.934908	0.975939	NA	NA	down	NA	NA
LR.Fus.207	Fus	novel	NNC	at_least_one_novel_splicesite	-0.0736853	0.838437	0.929969	0.975939	NA	NA	down	NA	NA
LR.Sorl1.5755	Sorl1	ENSMUST00000060989.8	ISM	3prime_fragment	-0.076873	0.9228	0.93361	0.975939	0.337463	0.996291	down	down	TRUE
LR.Mapt.94	Mapt	novel	NIC	combination_of_known_junctions	-0.0435436	0.468396	0.925933	0.975939	0.563322	0.996291	down	down	TRUE
LR.Bin1.118	Bin1	novel	NNC	at_least_one_novel_splicesite	-0.0524167	0.748694	0.944185	0.981806	NA	NA	down	NA	NA
LR.Bin1.43483	Bin1	novel	NIC	combination_of_known_splicesites	0.0332087	0.494203	0.946425	0.981806	0.723756	0.996291	up	down	FALSE
LR.Picalm.16004	Picalm	ENSMUST00000208089.2	ISM	3prime_fragment	-0.0447088	0.72788	0.951022	0.98351	0.37077	0.996291	down	down	TRUE
LR.Bin1.142	Bin1	novel	NNC	at_least_one_novel_splicesite	0.0311595	0.587156	0.957677	0.984279	NA	NA	up	NA	NA
LR.Picalm.14429	Picalm	ENSMUST00000049537.8	ISM	3prime_fragment	-0.0374024	0.674584	0.955784	0.984279	NA	NA	down	NA	NA
LR.Apoe.1420	Apoe	novel	NNC	at_least_one_novel_splicesite	-0.0213204	0.516758	0.96709	0.990895	NA	NA	down	NA	NA
LR.Picalm.11766	Picalm	ENSMUST00000049537.8	ISM	3prime_fragment	-0.0196382	0.627806	0.975046	0.995982	0.777408	0.996291	down	up	FALSE
LR.Ptk2b.360	Ptk2b	ENSMUST00000178730.7	FSM	reference_match	0.00751416	0.784884	0.992361	0.998303	0.994393	0.998382	up	down	FALSE
LR.Tardbp.3224	Tardbp	ENSMUST00000147391.2	FSM	alternative_3end5end	-0.00834933	0.483868	0.986233	0.998303	0.502328	0.996291	down	down	TRUE
LR.Tardbp.7737	Tardbp	ENSMUST00000147391.2	FSM	alternative_3end5end	-0.00156998	0.737947	0.998303	0.998303	0.542332	0.996291	down	down	TRUE
LR.Snca.216	Snca	novel	NNC	at_least_one_novel_splicesite	-0.0148777	0.633223	0.981255	0.998303	NA	NA	down	NA	NA
LR.Fyn.9324	Fyn	ENSMUST00000099967.9	ISM	3prime_fragment	0.00970628	0.727038	0.989348	0.998303	0.167055	0.996291	up	down	FALSE
LR.Apoe.1232	Apoe	novel	NNC	at_least_one_novel_splicesite	-0.00217597	0.568054	0.996944	0.998303	NA	NA	down	NA	NA
LR.Apoe.2059	Apoe	novel	NNC	at_least_one_novel_splicesite	0.0043105	0.790296	0.995648	0.998303	0.85181	0.996291	up	up	TRUE
