## Supplementary Table 7 for "Long-read transcript sequencing identifies differential isoform expression in the entorhinal cortex in a transgenic model of tau pathology"

### Sheet: TargetedDIU
Dataset	Model	Gene	P Value	FDR	podiumChange	totalChange
ONT	Genotype	Fus	2.51e-05	0.000502	FALSE	11
ONT	Genotype	Bin1	0.00251	0.0204	FALSE	17.9
ONT	Genotype	Trpa1	0.00305	0.0204	FALSE	73.9
ONT	Genotype	Apoe	0.0213	0.107	FALSE	8.28
ONT	Genotype	App	0.0375	0.15	TRUE	12.4
ONT	Genotype	Sorl1	0.114	0.381	TRUE	12.9
ONT	Genotype	Tardbp	0.275	0.785	FALSE	17.6
ONT	Genotype	Cd33	0.408	1	FALSE	33.4
ONT	Genotype	Ptk2b	0.509	1	FALSE	20.1
ONT	Genotype	Fyn	0.525	1	FALSE	19.8
ONT	Genotype	Clu	0.754	1	FALSE	11.1
ONT	Genotype	Abca7	0.833	1	FALSE	32
ONT	Genotype	Abca1	0.847	1	FALSE	21.1
ONT	Genotype	Picalm	0.956	1	FALSE	21.8
ONT	Genotype	Vgf	0.972	1	FALSE	43.9
ONT	Genotype	Ank1	1	1	FALSE	26.7
ONT	Genotype	Mapt	1	1	FALSE	5.34
ONT	Genotype	Rhbdf2	1	1	FALSE	28.5
ONT	Genotype	Snca	1	1	FALSE	6.85
ONT	Genotype	Trem2	1	1	FALSE	7.67
ONT	Pathology	Bin1	3.72e-15	7.45e-14	FALSE	30.4
ONT	Pathology	Vgf	5.26e-07	5.26e-06	TRUE	55
ONT	Pathology	Clu	0.00469	0.0312	FALSE	29.2
ONT	Pathology	Fus	0.0101	0.0505	FALSE	29.6
ONT	Pathology	Apoe	0.0444	0.178	FALSE	15.6
ONT	Pathology	Fyn	0.197	0.617	TRUE	24.5
ONT	Pathology	App	0.23	0.617	TRUE	15
ONT	Pathology	Abca7	0.247	0.617	FALSE	38.9
ONT	Pathology	Sorl1	0.348	0.774	TRUE	20.6
ONT	Pathology	Trpa1	0.544	1	TRUE	85.5
ONT	Pathology	Ptk2b	0.712	1	FALSE	23.9
ONT	Pathology	Cd33	0.823	1	FALSE	41.2
ONT	Pathology	Picalm	0.826	1	TRUE	31.3
ONT	Pathology	Tardbp	0.906	1	FALSE	23.5
ONT	Pathology	Abca1	1	1	FALSE	32.5
ONT	Pathology	Ank1	1	1	FALSE	41.5
ONT	Pathology	Mapt	1	1	FALSE	14.9
ONT	Pathology	Rhbdf2	1	1	FALSE	30.8
ONT	Pathology	Snca	1	1	FALSE	12
ONT	Pathology	Trem2	1	1	FALSE	10.5
